# DISCOVERY AND VALIDATION OF GENES DRIVING DRUG-INTAKE AND RELATED BEHAVIORAL TRAITS IN MICE

**DOI:** 10.1101/2023.07.09.548280

**Authors:** Tyler A. Roy, Jason A. Bubier, Price E. Dickson, Troy D. Wilcox, Juliet Ndukum, James W. Clark, Stacey J. Sukoff Rizzo, John C. Crabbe, James M. Denegre, Karen L. Svenson, Robert E. Braun, Vivek Kumar, Stephen A. Murray, Jacqueline K. White, Vivek M. Philip, Elissa J. Chesler

**Affiliations:** The Jackson Laboratory, Bar Harbor, ME; Joan C Edwards School of Medicine, Marshall University Huntington, WV; University of Pittsburgh School of Medicine, Pittsburgh, PA; Oregon Health & Science University and VA Portland Health Care System, Portland, OR

## Abstract

Substance use disorders (SUDs) are heritable disorders characterized by compulsive drug use, but the biological mechanisms driving addiction remain largely unknown. Genetic correlations reveal that predisposing drug-naïve phenotypes, including anxiety, depression, novelty preference, and sensation seeking, are predictive of drug-use phenotypes, implicating shared genetic mechanisms. Because of this relationship, high-throughput behavioral screening of predictive phenotypes in knockout (KO) mice allows efficient discovery of genes likely to be involved in drug use. We used this strategy in two rounds of screening in which we identified 33 drug-use candidate genes and ultimately validated the perturbation of 22 of these genes as causal drivers of substance intake. In our initial round of screening, we employed the two-bottle-choice paradigms to assess alcohol, methamphetamine, and nicotine intake. We identified 19 KO strains that were extreme responders on at least one predictive phenotype. Thirteen of the 19 gene deletions (68%) significantly affected alcohol use three methamphetamine use, and two both. In the second round of screening, we employed a multivariate approach to identify outliers and performed validation using methamphetamine two-bottle choice and ethanol drinking-in-the-dark protocols. We identified 15 KO strains that were extreme responders across the predisposing drug-naïve phenotypes. Eight of the 15 gene deletions (53%) significantly affected intake or preference for three alcohol, eight methamphetamine or three both (3). We observed multiple relations between predisposing behaviors and drug intake, revealing many distinct biobehavioral processes underlying these relationships. The set of mouse models identified in this study can be used to characterize these addiction-related processes further.
