## Supplemental Tables for "DISCOVERY AND VALIDATION OF GENES DRIVING DRUG-INTAKE AND RELATED BEHAVIORAL TRAITS IN MICE"

### Sheet: Tested mice list
Count of Mouse ID	Column Labels
	Ethanol		Ethanol Total	Meth		Meth Total	Nicotine		Nicotine Total	(blank)	(blank) Total	Grand Total
Knockout Strains	Female	Male		Female	Male		Female	Male		(blank)
Btg2<tm1b(KOMP)Mbp/2J	8	8	16	8	8	16	8	8	16			48
C1qa<tm1b(EUCOMM)Wtsi>/3J	8	7	15	8	8	16	8	8	16			47
C57BL/6NJ	39	39	78	30	31	61	30	31	61			200
C9<tm1.1(KOMP)Vlcg>/J				7	7	14	8	8	16			30
Cfb<tm1.1(KOMP)Wtsi>/J	8	8	16	5	5	10	2	2	4			30
Cp<tm1b(KOMP)Wtsi>/J	8	8	16	11	11	22	5	5	10			48
Dnajb3<tm1.1(KOMP)Vlcg>/J	8	8	16	5	5	10	7	7	14			40
Dnase1l2<tm1.1(KOMP)Wtsi>/J	8	8	16	8	8	16	8	7	15			47
Epb4.114a<tm1b(KOMP)Mbp>/2J	8	8	16	8	8	16	8	8	16			48
Far2<tm2b(KOMP)Wtsi>/2J	8	5	13	8	8	16	8	8	16			45
Gipc3<tm1b(KOMP)Wtsi>/J	8	8	16	8	8	16	8	8	16			48
Hdac10<tm1.1(KOMP)Mbp>/J	8	8	16	7	8	15	8	8	16			47
Hspb2<tm1.1(KOMP)Vlcg>/J	8	3	11	8	7	15	8	6	14			40
Htr1a<tm1.1(KOMP)Vlcg>/J	8	8	16	11	8	19	8	8	16			51
Il12rb2<tm1.1(KOMP)Vlcg>/J	8	8	16	8	8	16	8	8	16			48
Lpar6<tm1.1(KOMP)Vlcg>/J	3	3	6									6
Parp8<tm1.1(KOMP)Wtsi>/J	6	6	12	8	8	16	9	7	16			44
Pitx3<tm1.1(KOMP)Vlcg>/J	2	2	4	5	5	10	8	8	16			30
Pnmt<-tm1.1(KOMP)Vlcg>/J	3	3	6									6
Rilpl2<tm1b(KOMP)Wtsi>/J	8	8	16	8	8	16	8	8	16			48
(blank)
Grand Total	165	156	321	161	159	320	157	153	310			951

### Sheet: RMANOVA_table_format_fdr_adj_Tu
Strain	Phenotype	(Intercept)	NumConc	NumConc:Sex	Sex	Strain	Strain:NumConc	Strain:NumConc:Sex	Strain:Sex	(Intercept)	Dose	Dose:Sex	Sex	Strain	Strain:Dose	Strain:Dose:Sex	Strain:Sex
Btg2<tm1b(KOMP)Mbp/2J	DrugWeightEthanol	898.97(1,265)	169.24(3,265)	4.18(3,265)	28.47(1,89)	10.03(1,89)	2.47(3,265)	0.78(3,265)	1.42(1,89)	0	0	0.00723609	1.13874e-06	0.00553071	0.0981963	0.963495	0.894427
Btg2<tm1b(KOMP)Mbp/2J	DrugWeightMeth	151.7(1,213)	18.06(3,213)	0.07(3,213)	0.29(1,71)	1.91(1,71)	0.92(3,213)	0.03(3,213)	0.15(1,71)	0	2.89296e-10	0.987778	0.936135	0.556354	0.872618	0.99457	0.954996
Btg2<tm1b(KOMP)Mbp/2J	DrugWeightNicotine	2.54(1,198)	15.75(3,198)	0.72(3,198)	0.06(1,66)	0.2(1,66)	1.56(3,198)	0.3(3,198)	0.02(1,66)	0.121972	3.36706e-09	0.718494	0.945372	0.991267	0.928873	0.925887	0.994884
Btg2<tm1b(KOMP)Mbp/2J	PreferenceEthanol	1349.75(1,263)	12.54(3,263)	1.39(3,263)	14.93(1,89)	10.49(1,89)	0.69(3,263)	0.32(3,263)	0.07(1,89)	0	4.15347e-07	0.700369	0.000564111	0.00473743	0.806306	0.966261	0.954469
Btg2<tm1b(KOMP)Mbp/2J	PreferenceMeth	389.91(1,204)	27.96(3,204)	3.23(3,204)	0.12(1,68)	1.27(1,68)	0.63(3,204)	1.35(3,204)	1.09(1,68)	0	1.03251e-14	0.0419559	0.819667	0.506389	0.769646	0.569473	0.8079
Btg2<tm1b(KOMP)Mbp/2J	PreferenceNicotine	1	1	1	1	1	1	1	1	1	1	1	1	1	1	1	1
Btg2<tm1b(KOMP)Mbp/2J	Total.DrinkingEthanol	4598.24(1,263)	18.62(3,263)	0.25(3,263)	34.58(1,89)	1.25(1,89)	1.87(3,263)	0.99(3,263)	1.45(1,89)	0	2.10736e-10	0.905376	1.82774e-07	0.303636	0.257538	0.934999	0.550871
Btg2<tm1b(KOMP)Mbp/2J	Total.DrinkingMeth	2159.25(1,207)	18.95(3,207)	1.45(3,207)	20.17(1,69)	4.31(1,69)	0.87(3,207)	1.38(3,207)	0.03(1,69)	0	2.43216e-10	0.29591	0.00017036	0.108215	0.482274	0.655274	0.959897
Btg2<tm1b(KOMP)Mbp/2J	Total.DrinkingNicotine	28.1(1,198)	0.62(3,198)	0.12(3,198)	0.52(1,66)	1.31(1,66)	1.26(3,198)	0.13(3,198)	0.11(1,66)	3.4425e-07	0.640047	0.948961	0.608745	0.920936	0.752713	0.999197	0.935883
C1qa<tm1b(EUCOMM)Wtsi>/3J	DrugWeightEthanol	1029.12(1,265)	190.75(3,265)	6.6(3,265)	36.84(1,89)	7.42(1,89)	2.3(3,265)	0.69(3,265)	0.45(1,89)	0	0	0.00153522	2.91673e-07	0.0147171	0.113702	0.963495	0.894427
C1qa<tm1b(EUCOMM)Wtsi>/3J	DrugWeightMeth	166.39(1,213)	19.5(3,213)	0.07(3,213)	0.08(1,71)	0.21(1,71)	0.58(3,213)	0.17(3,213)	0.01(1,71)	0	8.42195e-11	0.987778	0.936135	0.700207	0.872618	0.99457	0.954996
C1qa<tm1b(EUCOMM)Wtsi>/3J	DrugWeightNicotine	2.5(1,201)	11.63(3,201)	2.02(3,201)	0.03(1,67)	0.02(1,67)	0.47(3,201)	0.81(3,201)	0.01(1,67)	0.121972	4.64e-07	0.718494	0.945372	0.991267	0.928873	0.925887	0.994884
C1qa<tm1b(EUCOMM)Wtsi>/3J	PreferenceEthanol	1516.72(1,262)	13.33(3,262)	0.75(3,262)	13.98(1,89)	0.94(1,89)	2.78(3,262)	1.2(3,262)	0.4(1,89)	0	3.82433e-07	0.762767	0.000564111	0.396201	0.263737	0.798796	0.954469
C1qa<tm1b(EUCOMM)Wtsi>/3J	PreferenceMeth	440.69(1,204)	27.54(3,204)	4.72(3,204)	0.15(1,68)	0.77(1,68)	1.47(3,204)	1.52(3,204)	1.11(1,68)	0	1.37033e-14	0.0242234	0.819667	0.562467	0.501142	0.569473	0.8079
C1qa<tm1b(EUCOMM)Wtsi>/3J	PreferenceNicotine	1	1	1	1	1	1	1	1	1	1	1	1	1	1	1	1
C1qa<tm1b(EUCOMM)Wtsi>/3J	Total.DrinkingEthanol	4333.82(1,262)	21.07(3,262)	0.71(3,262)	42.99(1,89)	20.68(1,89)	4.71(3,262)	0.28(3,262)	1.69(1,89)	0	2.74534e-11	0.797951	2.21713e-08	0.000107909	0.0202555	0.934999	0.535528
C1qa<tm1b(EUCOMM)Wtsi>/3J	Total.DrinkingMeth	2181.54(1,207)	19.11(3,207)	2.02(3,207)	13.3(1,69)	0.19(1,69)	0.5(3,207)	1.27(3,207)	2.71(1,69)	0	2.43216e-10	0.183344	0.000655729	0.800911	0.681372	0.655274	0.388619
C1qa<tm1b(EUCOMM)Wtsi>/3J	Total.DrinkingNicotine	20.87(1,201)	1.08(3,201)	0.3(3,201)	0.29(1,67)	0.02(1,67)	0.27(3,201)	0.52(3,201)	0.02(1,67)	9.06353e-06	0.403674	0.937489	0.628677	0.996309	0.997786	0.999197	0.935883
C57BL/6J	DrugWeightEthanol	1026.52(1,268)	202.21(3,268)	6.7(3,268)	31.72(1,90)	33.24(1,90)	8.85(3,268)	1.97(3,268)	0.07(1,90)	0	0	0.00153522	5.6116e-07	7.15617e-07	6.13045e-05	0.755284	0.93315
C57BL/6J	DrugWeightMeth	162.1(1,216)	21.38(3,216)	0.07(3,216)	0.14(1,72)	1.21(1,72)	0.09(3,216)	0.04(3,216)	0(1,72)	0	2.17559e-11	0.987778	0.936135	0.556354	0.993068	0.99457	0.954996
C57BL/6J	DrugWeightNicotine	1.38(1,199)	16.3(3,199)	0.15(3,199)	0(1,67)	0.02(1,67)	1(3,199)	0.41(3,199)	0.01(1,67)	0.241559	1.85625e-09	0.929118	0.980114	0.991267	0.928873	0.925887	0.994884
C57BL/6J	PreferenceEthanol	1680.93(1,266)	11.22(3,266)	2.06(3,266)	11.69(1,90)	5.15(1,90)	0.81(3,266)	1.8(3,266)	2.73(1,90)	0	1.14191e-06	0.700369	0.00128266	0.0542576	0.806306	0.679941	0.386388
C57BL/6J	PreferenceMeth	398.69(1,207)	30.21(3,207)	3.74(3,207)	0.54(1,69)	6.29(1,69)	0.83(3,207)	0.72(3,207)	0.13(1,69)	0	1.33227e-15	0.0334905	0.819667	0.0882287	0.769646	0.75261	0.925362
C57BL/6J	PreferenceNicotine	1	1	1	1	1	1	1	1	1	1	1	1	1	1	1	1
C57BL/6J	Total.DrinkingEthanol	4794.77(1,266)	11.27(3,266)	2.51(3,266)	47.5(1,90)	74.7(1,90)	2.55(3,266)	3.25(3,266)	2.75(1,90)	0	5.53426e-07	0.797951	1.38874e-08	3.61555e-12	0.152458	0.212968	0.47745
C57BL/6J	Total.DrinkingMeth	2111.15(1,210)	11.75(3,210)	2.26(3,210)	14.44(1,70)	0.06(1,70)	0.94(3,210)	0.43(3,210)	1.4(1,70)	0	5.7235e-07	0.183344	0.000655729	0.806655	0.482274	0.820625	0.542651
C57BL/6J	Total.DrinkingNicotine	14.65(1,195)	0.15(3,195)	0.39(3,195)	0(1,65)	0.05(1,65)	0.31(3,195)	0.28(3,195)	0.1(1,65)	0.000174104	0.928029	0.937489	0.980785	0.996309	0.997786	0.999197	0.935883
C9<tm1.1(KOMP)Vlcg>/J	DrugWeightMeth	149.04(1,207)	19.97(3,207)	0.09(3,207)	0.18(1,69)	1.07(1,69)	0.03(3,207)	0.09(3,207)	0.04(1,69)	0	6.27195e-11	0.987778	0.936135	0.556354	0.993068	0.99457	0.954996
C9<tm1.1(KOMP)Vlcg>/J	PreferenceMeth	383.25(1,195)	27.35(3,195)	4.44(3,195)	0.6(1,65)	6.28(1,65)	0.52(3,195)	0.18(3,195)	0.08(1,65)	0	1.8735e-14	0.0242234	0.819667	0.0882287	0.8054	0.913099	0.931576
C9<tm1.1(KOMP)Vlcg>/J	Total.DrinkingMeth	1891.51(1,198)	10.91(3,198)	2.56(3,198)	15.35(1,66)	0.46(1,66)	4.08(3,198)	0.19(3,198)	0.3(1,66)	0	1.37994e-06	0.183344	0.000592497	0.800911	0.0346678	0.904644	0.880475
C9<-tm1.1(KOMP)Vlcg>/J	DrugWeightNicotine	269.63(1,198)	64.64(3,198)	1.88(3,198)	4.16(1,66)	0.01(1,66)	0.33(3,198)	2.98(3,198)	4.13(1,66)	0	0	0.718494	0.817001	0.991267	0.928873	0.589803	0.831919
C9<-tm1.1(KOMP)Vlcg>/J	PreferenceNicotine	0	1	1	1	1	1	2	1	0	1	1	1	1	1	1	1
C9<-tm1.1(KOMP)Vlcg>/J	Total.DrinkingNicotine	385.74(1,195)	5.99(3,195)	0.34(3,195)	1.13(1,65)	2.11(1,65)	0.66(3,195)	0.2(3,195)	0.15(1,65)	0	0.0114253	0.937489	0.608745	0.920936	0.997786	0.999197	0.935883
Cfb<tm1.1(KOMP)Wtsi>/J	DrugWeightEthanol	933.3(1,267)	169.64(3,267)	5.65(3,267)	33.44(1,90)	5.54(1,90)	1.36(3,267)	0.14(3,267)	0.07(1,90)	0	0	0.00177651	3.98118e-07	0.0358394	0.325226	0.963495	0.93315
Cfb<tm1.1(KOMP)Wtsi>/J	DrugWeightMeth	138.64(1,198)	16.68(3,198)	0.08(3,198)	0.05(1,66)	1.04(1,66)	0.62(3,198)	0.1(3,198)	0.06(1,66)	0	1.27138e-09	0.987778	0.936135	0.556354	0.872618	0.99457	0.954996
Cfb<tm1.1(KOMP)Wtsi>/J	DrugWeightNicotine	6.44(1,165)	36.94(3,165)	0.61(3,165)	0.03(1,55)	0(1,55)	0.23(3,165)	0.32(3,165)	0(1,55)	0.0197956	0	0.718494	0.945372	0.991267	0.928873	0.925887	0.994884
Cfb<tm1.1(KOMP)Wtsi>/J	PreferenceEthanol	1449.22(1,265)	8.75(3,265)	1.05(3,265)	15.09(1,90)	0.24(1,90)	0.53(3,265)	0.76(3,265)	0.06(1,90)	0	1.56472e-05	0.700369	0.000564111	0.702519	0.806306	0.836221	0.954469
Cfb<tm1.1(KOMP)Wtsi>/J	PreferenceMeth	349.38(1,189)	23.33(3,189)	4.19(3,189)	0.65(1,63)	1.18(1,63)	2.3(3,189)	0.46(3,189)	0(1,63)	0	8.19078e-13	0.0242234	0.819667	0.506389	0.236075	0.851773	0.966456
Cfb<tm1.1(KOMP)Wtsi>/J	PreferenceNicotine	1	1	1	1	1	1	1	1	1	1	1	1	1	1	1	1
Cfb<tm1.1(KOMP)Wtsi>/J	Total.DrinkingEthanol	4050.8(1,265)	18.21(3,265)	0.61(3,265)	36.14(1,90)	11.68(1,90)	0.35(3,265)	0.13(3,265)	0.06(1,90)	0	2.43988e-10	0.797951	1.46679e-07	0.00390875	0.79044	0.942135	0.884398
Cfb<tm1.1(KOMP)Wtsi>/J	Total.DrinkingMeth	1920.25(1,192)	18.14(3,192)	2.21(3,192)	15.24(1,64)	0.95(1,64)	1.03(3,192)	0.19(3,192)	0.77(1,64)	0	5.40757e-10	0.183344	0.000592497	0.598834	0.482274	0.904644	0.768822
Cfb<tm1.1(KOMP)Wtsi>/J	Total.DrinkingNicotine	54.86(1,165)	2.3(3,165)	0.22(3,165)	0.38(1,55)	0.01(1,55)	0.04(3,165)	0.22(3,165)	0.05(1,55)	7.596e-12	0.0951762	0.937489	0.608745	0.996309	0.997786	0.999197	0.935883
Cp<tm1b(KOMP)Wtsi>/J	DrugWeightEthanol	976.77(1,268)	188.25(3,268)	6.26(3,268)	37.84(1,90)	3.09(1,90)	3.69(3,268)	0.72(3,268)	1(1,90)	0	0	0.00153522	2.91673e-07	0.103913	0.0297264	0.963495	0.894427
Cp<tm1b(KOMP)Wtsi>/J	DrugWeightMeth	184.43(1,234)	23.16(3,234)	0.11(3,234)	0(1,78)	1.36(1,78)	0.24(3,234)	0.1(3,234)	0.36(1,78)	0	3.30336e-12	0.987778	0.991437	0.556354	0.993068	0.99457	0.954996
Cp<tm1b(KOMP)Wtsi>/J	DrugWeightNicotine	6.95(1,180)	39.14(3,180)	0.65(3,180)	0.03(1,60)	0.15(1,60)	0.79(3,180)	0.39(3,180)	0.13(1,60)	0.0197956	0	0.718494	0.945372	0.991267	0.928873	0.925887	0.994884
Cp<tm1b(KOMP)Wtsi>/J	PreferenceEthanol	1439.96(1,266)	10.67(3,266)	0.64(3,266)	16.47(1,90)	2.12(1,90)	0.03(3,266)	0.72(3,266)	0.14(1,90)	0	1.63967e-06	0.790373	0.000564111	0.217821	0.991791	0.836221	0.954469
Cp<tm1b(KOMP)Wtsi>/J	PreferenceMeth	450.63(1,222)	35.86(3,222)	2.39(3,222)	1.49(1,74)	2.11(1,74)	0.25(3,222)	2.31(3,222)	0.18(1,74)	0	0	0.078682	0.819667	0.399192	0.864583	0.345667	0.925362
Cp<tm1b(KOMP)Wtsi>/J	PreferenceNicotine	1	1	1	1	1	1	1	1	1	1	1	1	1	1	1	1
Cp<tm1b(KOMP)Wtsi>/J	Total.DrinkingEthanol	4707(1,266)	23.53(3,266)	0.67(3,266)	44.76(1,90)	2.45(1,90)	4.22(3,266)	0.29(3,266)	0.47(1,90)	0	2.93632e-12	0.797951	1.74498e-08	0.1774	0.0284083	0.934999	0.775075
Cp<tm1b(KOMP)Wtsi>/J	Total.DrinkingMeth	2377.9(1,228)	16.74(3,228)	2.3(3,228)	13.4(1,76)	0.07(1,76)	1(3,228)	0.89(3,228)	2.79(1,76)	0	1.63431e-09	0.183344	0.000655729	0.806655	0.482274	0.679554	0.388619
Cp<tm1b(KOMP)Wtsi>/J	Total.DrinkingNicotine	60.67(1,180)	2.52(3,180)	0.24(3,180)	0.42(1,60)	0.65(1,60)	0.54(3,180)	0.16(3,180)	0.6(1,60)	8.01e-13	0.0882282	0.937489	0.608745	0.996309	0.997786	0.999197	0.935883
Dnajb3<tm1.1(KOMP)Vlcg>/J	DrugWeightEthanol	1128.38(1,268)	222.65(3,268)	5.95(3,268)	35.57(1,90)	58.9(1,90)	28.93(3,268)	0.45(3,268)	0.48(1,90)	0	0	0.00177651	3.00747e-07	1.80703e-10	3.16414e-15	0.963495	0.894427
Dnajb3<tm1.1(KOMP)Vlcg>/J	DrugWeightMeth	139.51(1,198)	17.38(3,198)	0.04(3,198)	0.15(1,66)	0.78(1,66)	0.6(3,198)	0.22(3,198)	0.02(1,66)	0	5.99963e-10	0.987778	0.936135	0.556354	0.872618	0.99457	0.954996
Dnajb3<tm1.1(KOMP)Vlcg>/J	DrugWeightNicotine	6.31(1,195)	34.72(3,195)	0.58(3,195)	0.03(1,65)	0.14(1,65)	1.3(3,195)	0.87(3,195)	0.06(1,65)	0.0197956	0	0.718494	0.945372	0.991267	0.928873	0.925887	0.994884
Dnajb3<tm1.1(KOMP)Vlcg>/J	PreferenceEthanol	1813.23(1,266)	12.61(3,266)	0.49(3,266)	15.6(1,90)	31.41(1,90)	2.09(3,266)	0.8(3,266)	0.25(1,90)	0	4.15347e-07	0.790373	0.000564111	2.15e-06	0.321783	0.836221	0.954469
Dnajb3<tm1.1(KOMP)Vlcg>/J	PreferenceMeth	373.6(1,189)	23.83(3,189)	3.49(3,189)	0.22(1,63)	2.24(1,63)	0.81(3,189)	1.15(3,189)	0.89(1,63)	0	5.12162e-13	0.0334905	0.819667	0.399192	0.769646	0.595052	0.8079
Dnajb3<tm1.1(KOMP)Vlcg>/J	PreferenceNicotine	1	1	1	1	1	1	1	1	1	1	1	1	1	1	1	1
Dnajb3<tm1.1(KOMP)Vlcg>/J	Total.DrinkingEthanol	4415.98(1,266)	20.07(3,266)	0.75(3,266)	40.9(1,90)	3.2(1,90)	14.96(3,266)	0.6(3,266)	0.24(1,90)	0	4.43527e-11	0.797951	3.32615e-08	0.162552	4.773e-08	0.934999	0.775075
Dnajb3<tm1.1(KOMP)Vlcg>/J	Total.DrinkingMeth	1719.41(1,192)	18.27(3,192)	1.98(3,192)	11.25(1,64)	0.14(1,64)	0.88(3,192)	0.54(3,192)	2.54(1,64)	0	5.40328e-10	0.183344	0.00151092	0.800911	0.482274	0.786043	0.388619
Dnajb3<tm1.1(KOMP)Vlcg>/J	Total.DrinkingNicotine	62.44(1,195)	2.62(3,195)	0.25(3,195)	0.43(1,65)	1.49(1,65)	0.83(3,195)	0.14(3,195)	0.43(1,65)	3.94e-13	0.0882282	0.937489	0.608745	0.920936	0.997786	0.999197	0.935883
Dnase112<tm1.1(KOMP)Wtsi>/J	DrugWeightEthanol	1007.27(1,267)	178.73(3,267)	6.4(3,267)	31.51(1,90)	0.09(1,90)	0.23(3,267)	2.33(3,267)	0.42(1,90)	0	0	0.00153522	5.6116e-07	0.767233	0.925171	0.713077	0.894427
Dnase112<tm1.1(KOMP)Wtsi>/J	DrugWeightMeth	116.04(1,216)	17.79(3,216)	0.23(3,216)	0.01(1,72)	0.68(1,72)	0.68(3,216)	1.64(3,216)	0.1(1,72)	0	3.24044e-10	0.987778	0.96903	0.556354	0.872618	0.861617	0.954996
Dnase112<tm1.1(KOMP)Wtsi>/J	DrugWeightNicotine	6.2(1,165)	35(3,165)	0.58(3,165)	0.03(1,55)	0.01(1,55)	0.74(3,165)	0.35(3,165)	0(1,55)	0.0197956	0	0.718494	0.945372	0.991267	0.928873	0.925887	0.994884
Dnase112<tm1.1(KOMP)Wtsi>/J	PreferenceEthanol	1507.14(1,265)	10.76(3,265)	2.82(3,265)	13.97(1,90)	0.16(1,90)	0.29(3,265)	2.94(3,265)	0.53(1,90)	0	1.56519e-06	0.700369	0.000564111	0.730496	0.876788	0.637495	0.954469
Dnase112<tm1.1(KOMP)Wtsi>/J	PreferenceMeth	378.16(1,207)	16.89(3,207)	2.04(3,207)	0.06(1,69)	1.57(1,69)	5.07(3,207)	2.6(3,207)	1.39(1,69)	0	7.45078e-10	0.116413	0.851399	0.481465	0.0375496	0.345667	0.8079
Dnase112<tm1.1(KOMP)Wtsi>/J	PreferenceNicotine	1	1	1	1	1	1	1	1	1	1	1	1	1	1	1	1
Dnase112<tm1.1(KOMP)Wtsi>/J	Total.DrinkingEthanol	4184.78(1,265)	18.05(3,265)	1.39(3,265)	35.35(1,90)	2.06(1,90)	2.4(3,265)	0.42(3,265)	0.03(1,90)	0	2.59403e-10	0.797951	1.63379e-07	0.195844	0.161667	0.934999	0.884398
Dnase112<tm1.1(KOMP)Wtsi>/J	Total.DrinkingMeth	1922.57(1,210)	15.24(3,210)	1.96(3,210)	13.86(1,70)	4.29(1,70)	1.73(3,210)	1.41(3,210)	0.59(1,70)	0	1.03887e-08	0.183344	0.000655729	0.108215	0.300942	0.655274	0.776925
Dnase112<tm1.1(KOMP)Wtsi>/J	Total.DrinkingNicotine	55.64(1,165)	2.3(3,165)	0.22(3,165)	0.38(1,55)	0.02(1,55)	0.14(3,165)	0.12(3,165)	0.05(1,55)	6.05571e-12	0.0951762	0.937489	0.608745	0.996309	0.997786	0.999197	0.935883
Epb4.114a<tm1b(KOMP)Mbp>/2J	DrugWeightEthanol	857.47(1,268)	183.11(3,268)	4.13(3,268)	21.03(1,90)	2.17(1,90)	1.17(3,268)	0.45(3,268)	2.87(1,90)	0	0	0.00731064	1.62623e-05	0.17131	0.381666	0.963495	0.444607
Epb4.114a<tm1b(KOMP)Mbp>/2J	DrugWeightMeth	73.96(1,216)	17.83(3,216)	0.66(3,216)	0.74(1,72)	2.35(1,72)	1.57(3,216)	1.7(3,216)	1.62(1,72)	1.55431e-15	3.24044e-10	0.987778	0.936135	0.556354	0.872618	0.861617	0.954996
Epb4.114a<tm1b(KOMP)Mbp>/2J	DrugWeightNicotine	6.01(1,183)	35.02(3,183)	0.58(3,183)	0.02(1,61)	0.13(1,61)	0.91(3,183)	0.55(3,183)	0.18(1,61)	0.0197956	0	0.718494	0.945372	0.991267	0.928873	0.925887	0.994884
Epb4.114a<tm1b(KOMP)Mbp>/2J	PreferenceEthanol	1517.14(1,266)	10.99(3,266)	0.41(3,266)	9.83(1,90)	2.38(1,90)	0.49(3,266)	1.15(3,266)	3.56(1,90)	0	1.37527e-06	0.790373	0.00239896	0.200411	0.806306	0.798796	0.386388
Epb4.114a<tm1b(KOMP)Mbp>/2J	PreferenceMeth	385.28(1,207)	28.39(3,207)	3.12(3,207)	1.76(1,69)	0.7(1,69)	0.3(3,207)	0.91(3,207)	0.87(1,69)	0	7.19425e-15	0.0443902	0.819667	0.562467	0.864583	0.717383	0.8079
Epb4.114a<tm1b(KOMP)Mbp>/2J	PreferenceNicotine	1	1	1	1	1	1	1	1	1	1	1	1	1	1	1	1
Epb4.114a<tm1b(KOMP)Mbp>/2J	Total.DrinkingEthanol	4369.16(1,266)	17.81(3,266)	1.08(3,266)	31.69(1,90)	0.2(1,90)	1.23(3,266)	0.35(3,266)	1.75(1,90)	0	3.06504e-10	0.797951	3.17111e-07	0.654642	0.384302	0.934999	0.535528
Epb4.114a<tm1b(KOMP)Mbp>/2J	Total.DrinkingMeth	706.4(1,210)	11.21(3,210)	1.29(3,210)	13.6(1,70)	2.08(1,70)	2.13(3,210)	1.98(3,210)	5.19(1,70)	0	9.59514e-07	0.334666	0.000655729	0.307753	0.293175	0.655274	0.388619
Epb4.114a<tm1b(KOMP)Mbp>/2J	Total.DrinkingNicotine	58.48(1,183)	2.47(3,183)	0.23(3,183)	0.4(1,61)	0.34(1,61)	0.01(3,183)	0.03(3,183)	0.15(1,61)	1.56462e-12	0.0882282	0.937489	0.608745	0.996309	0.997786	0.999197	0.935883
Far2<tm2b(KOMP)Wtsi>/2J	DrugWeightEthanol	817.56(1,259)	155.92(3,259)	5.59(3,259)	31.47(1,87)	9.3(1,87)	2.82(3,259)	0.3(3,259)	0.02(1,87)	0	0	0.00177651	5.6116e-07	0.00640118	0.0680992	0.963495	0.93315
Far2<tm2b(KOMP)Wtsi>/2J	DrugWeightMeth	160.23(1,207)	16.26(3,207)	0.2(3,207)	2.45(1,69)	10.59(1,69)	1.42(3,207)	1.22(3,207)	7.51(1,69)	0	1.77985e-09	0.987778	0.936135	0.0219464	0.872618	0.914705	0.14055
Far2<tm2b(KOMP)Wtsi>/2J	DrugWeightNicotine	6.77(1,198)	38.65(3,198)	0.64(3,198)	0.03(1,66)	0(1,66)	0.23(3,198)	0.45(3,198)	0(1,66)	0.0197956	0	0.718494	0.945372	0.991267	0.928873	0.925887	0.994884
Far2<tm2b(KOMP)Wtsi>/2J	PreferenceEthanol	1163.04(1,256)	9.76(3,256)	0.97(3,256)	14.13(1,87)	12.31(1,87)	0.44(3,256)	0.67(3,256)	0.03(1,87)	0	5.09952e-06	0.700369	0.000564111	0.00340416	0.806306	0.836221	0.954469
Far2<tm2b(KOMP)Wtsi>/2J	PreferenceMeth	437.77(1,198)	23.92(3,198)	1.15(3,198)	0.15(1,66)	6.72(1,66)	3.08(3,198)	4.42(3,198)	6.77(1,66)	0	4.10441e-13	0.331094	0.819667	0.0882287	0.102459	0.0890928	0.205659
Far2<tm2b(KOMP)Wtsi>/2J	PreferenceNicotine	1	1	1	1	1	1	1	1	1	1	1	1	1	1	1	1
Far2<tm2b(KOMP)Wtsi>/2J	Total.DrinkingEthanol	4191.59(1,256)	18.3(3,256)	0.56(3,256)	34.03(1,87)	1.22(1,87)	1.54(3,256)	0.54(3,256)	0.2(1,87)	0	2.43988e-10	0.797951	1.82774e-07	0.303636	0.316501	0.934999	0.775075
Far2<tm2b(KOMP)Wtsi>/2J	Total.DrinkingMeth	1530.55(1,201)	10.32(3,201)	2.13(3,201)	15.46(1,67)	15.69(1,67)	4.37(3,201)	1.29(3,201)	0.52(1,67)	0	2.67929e-06	0.183344	0.000592497	0.00329506	0.0317129	0.655274	0.776925
Far2<tm2b(KOMP)Wtsi>/2J	Total.DrinkingNicotine	65.37(1,198)	2.74(3,198)	0.26(3,198)	0.45(1,66)	0(1,66)	0.29(3,198)	0.01(3,198)	0.02(1,66)	1.926e-13	0.0882282	0.937489	0.608745	0.996309	0.997786	0.999197	0.935883
Gipc3<tm1b(KOMP)Wtsi>/J	DrugWeightEthanol	820.57(1,263)	156.82(3,263)	5.76(3,263)	29.98(1,90)	0.62(1,90)	0.15(3,263)	0.75(3,263)	0.02(1,90)	0	0	0.00177651	7.44015e-07	0.483626	0.92883	0.963495	0.93315
Gipc3<tm1b(KOMP)Wtsi>/J	DrugWeightMeth	122.49(1,216)	14.78(3,216)	0.67(3,216)	0.06(1,72)	0.14(1,72)	0.58(3,216)	1.29(3,216)	0(1,72)	0	8.66734e-09	0.987778	0.936135	0.708136	0.872618	0.914705	0.954996
Gipc3<tm1b(KOMP)Wtsi>/J	DrugWeightNicotine	6.98(1,201)	40.77(3,201)	0.68(3,201)	0.03(1,67)	0.09(1,67)	0.34(3,201)	0.93(3,201)	0.12(1,67)	0.0197956	0	0.718494	0.945372	0.991267	0.928873	0.925887	0.994884
Gipc3<tm1b(KOMP)Wtsi>/J	PreferenceEthanol	1229.96(1,260)	8.12(3,260)	0.48(3,260)	14.31(1,90)	0.04(1,90)	0.68(3,260)	1.13(3,260)	0.12(1,90)	0	3.44585e-05	0.790373	0.000564111	0.840471	0.806306	0.798796	0.954469
Gipc3<tm1b(KOMP)Wtsi>/J	PreferenceMeth	404.89(1,207)	26.32(3,207)	2.93(3,207)	0.84(1,69)	0.86(1,69)	0.8(3,207)	1.29(3,207)	0(1,69)	0	3.66374e-14	0.0519665	0.819667	0.562467	0.769646	0.569473	0.966456
Gipc3<tm1b(KOMP)Wtsi>/J	PreferenceNicotine	1	1	1	1	1	1	1	1	1	1	1	1	1	1	1	1
Gipc3<tm1b(KOMP)Wtsi>/J	Total.DrinkingEthanol	3915.29(1,260)	15.88(3,260)	0.8(3,260)	31.15(1,90)	2.56(1,90)	0.4(3,260)	0.22(3,260)	0.67(1,90)	0	2.64012e-09	0.797951	3.17111e-07	0.1774	0.79044	0.934999	0.775075
Gipc3<tm1b(KOMP)Wtsi>/J	Total.DrinkingMeth	1212.09(1,210)	4.9(3,210)	0.13(3,210)	6.85(1,70)	0.15(1,70)	5.35(3,210)	4.05(3,210)	2.11(1,70)	0	0.00259367	0.939736	0.0108672	0.800911	0.0128227	0.0713628	0.388619
Gipc3<tm1b(KOMP)Wtsi>/J	Total.DrinkingNicotine	66.29(1,201)	2.78(3,201)	0.26(3,201)	0.46(1,67)	0.35(1,67)	1.26(3,201)	0.27(3,201)	0.7(1,67)	1.899e-13	0.0882282	0.937489	0.608745	0.996309	0.752713	0.999197	0.935883
Hdac10<tm1.1(KOMP)Mbp>/J	DrugWeightEthanol	1026.5(1,268)	199.04(3,268)	4.61(3,268)	23.89(1,90)	9.82(1,90)	3.99(3,268)	0.22(3,268)	3.46(1,90)	0	0	0.00496401	5.59022e-06	0.00553071	0.0263644	0.963495	0.444607
Hdac10<tm1.1(KOMP)Mbp>/J	DrugWeightMeth	159.21(1,213)	20.51(3,213)	0.05(3,213)	0.05(1,71)	1.31(1,71)	0.2(3,213)	0.15(3,213)	0.07(1,71)	0	4.60347e-11	0.987778	0.936135	0.556354	0.993068	0.99457	0.954996
Hdac10<tm1.1(KOMP)Mbp>/J	DrugWeightNicotine	6.6(1,195)	38.88(3,195)	0.64(3,195)	0.03(1,65)	0.23(1,65)	0.73(3,195)	0.85(3,195)	0.14(1,65)	0.0197956	0	0.718494	0.945372	0.991267	0.928873	0.925887	0.994884
Hdac10<tm1.1(KOMP)Mbp>/J	PreferenceEthanol	1554.76(1,266)	11.6(3,266)	1.13(3,266)	11.26(1,90)	17.88(1,90)	0.54(3,266)	0.54(3,266)	1.5(1,90)	0	8.5426e-07	0.700369	0.00142203	0.000357942	0.806306	0.850288	0.651727
Hdac10<tm1.1(KOMP)Mbp>/J	PreferenceMeth	425.43(1,204)	34.03(3,204)	2.67(3,204)	1.08(1,68)	2.07(1,68)	0.35(3,204)	1.64(3,204)	0.05(1,68)	0	0	0.062169	0.819667	0.399192	0.864583	0.569473	0.931576
Hdac10<tm1.1(KOMP)Mbp>/J	PreferenceNicotine	1	1	1	1	1	1	1	1	1	1	1	1	1	1	1	1
Hdac10<tm1.1(KOMP)Mbp>/J	Total.DrinkingEthanol	4223.06(1,266)	17.45(3,266)	0.98(3,266)	22.09(1,90)	2.12(1,90)	4.07(3,266)	1.26(3,266)	10.41(1,90)	0	4.29522e-10	0.797951	9.82772e-06	0.195844	0.0284083	0.934999	0.0331999
Hdac10<tm1.1(KOMP)Mbp>/J	Total.DrinkingMeth	2110.59(1,207)	11.53(3,207)	1.99(3,207)	18.66(1,69)	0.35(1,69)	3.75(3,207)	1.16(3,207)	0.08(1,69)	0	7.02388e-07	0.183344	0.000231202	0.800911	0.0423465	0.655274	0.939286
Hdac10<tm1.1(KOMP)Mbp>/J	Total.DrinkingNicotine	63.11(1,195)	2.65(3,195)	0.25(3,195)	0.44(1,65)	1.96(1,65)	2.02(3,195)	0.97(3,195)	1.41(1,65)	3.69e-13	0.0882282	0.937489	0.608745	0.920936	0.752713	0.999197	0.935883
Hspb2<tm1.1(KOMP)Vlcg>/J	DrugWeightEthanol	950.08(1,253)	183.02(3,253)	2.32(3,253)	19.5(1,85)	17.6(1,85)	6.72(3,253)	4.36(3,253)	8.72(1,85)	0	0	0.0761456	3.10389e-05	0.000316687	0.00084862	0.0973187	0.0774667
Hspb2<tm1.1(KOMP)Vlcg>/J	DrugWeightMeth	159.29(1,213)	20.19(3,213)	0.08(3,213)	0.05(1,71)	0.62(1,71)	0.32(3,213)	0.11(3,213)	0.07(1,71)	0	5.31915e-11	0.987778	0.936135	0.556354	0.993068	0.99457	0.954996
Hspb2<tm1.1(KOMP)Vlcg>/J	DrugWeightNicotine	5.98(1,195)	34.1(3,195)	0.57(3,195)	0.02(1,65)	0.83(1,65)	0.31(3,195)	0.31(3,195)	0.67(1,65)	0.0197956	0	0.718494	0.945372	0.991267	0.928873	0.925887	0.994884
Hspb2<tm1.1(KOMP)Vlcg>/J	PreferenceEthanol	1552.01(1,251)	12.25(3,251)	0.89(3,251)	9.79(1,85)	8.47(1,85)	4.17(3,251)	0.88(3,251)	5.97(1,85)	0	5.24644e-07	0.707382	0.00239896	0.010954	0.0628292	0.836221	0.316106
Hspb2<tm1.1(KOMP)Vlcg>/J	PreferenceMeth	403.23(1,204)	22.41(3,204)	4.26(3,204)	0.2(1,68)	0.01(1,68)	3.62(3,204)	0.8(3,204)	0.71(1,68)	0	1.4807e-12	0.0242234	0.819667	0.942583	0.0903191	0.7433	0.8079
Hspb2<tm1.1(KOMP)Vlcg>/J	PreferenceNicotine	1	1	1	1	1	1	1	1	1	1	1	1	1	1	1	1
Hspb2<tm1.1(KOMP)Vlcg>/J	Total.DrinkingEthanol	3970.52(1,251)	14.9(3,251)	0.19(3,251)	31.44(1,85)	2.87(1,85)	1.49(3,251)	3.55(3,251)	0.26(1,85)	0	7.59934e-09	0.905376	3.17111e-07	0.164849	0.316501	0.212968	0.775075
Hspb2<tm1.1(KOMP)Vlcg>/J	Total.DrinkingMeth	1827.03(1,207)	19.54(3,207)	2.09(3,207)	11.01(1,69)	8.39(1,69)	1.33(3,207)	0.92(3,207)	3.48(1,69)	0	2.05492e-10	0.183344	0.00153156	0.045348	0.397062	0.679554	0.388619
Hspb2<tm1.1(KOMP)Vlcg>/J	Total.DrinkingNicotine	60(1,192)	2.54(3,192)	0.24(3,192)	0.41(1,64)	2.22(1,64)	1.67(3,192)	0.5(3,192)	1.48(1,64)	8.01e-13	0.0882282	0.937489	0.608745	0.920936	0.752713	0.999197	0.935883
Htr1a<tm1.1(KOMP)Vlcg>/J	DrugWeightEthanol	895.96(1,268)	164.22(3,268)	5.7(3,268)	34.71(1,90)	16.85(1,90)	3.83(3,268)	0.59(3,268)	0.01(1,90)	0	0	0.00177651	3.09871e-07	0.000336901	0.0282093	0.963495	0.93315
Htr1a<tm1.1(KOMP)Vlcg>/J	DrugWeightMeth	113.93(1,222)	15.02(3,222)	0.67(3,222)	1.01(1,74)	0.75(1,74)	1.31(3,222)	1.59(3,222)	1.92(1,74)	0	6.54749e-09	0.987778	0.936135	0.556354	0.872618	0.861617	0.954996
Htr1a<tm1.1(KOMP)Vlcg>/J	DrugWeightNicotine	7.42(1,201)	42.12(3,201)	0.7(3,201)	0.03(1,67)	0.01(1,67)	1.28(3,201)	0.01(3,201)	0.01(1,67)	0.0197956	0	0.718494	0.945372	0.991267	0.928873	0.997517	0.994884
Htr1a<tm1.1(KOMP)Vlcg>/J	PreferenceEthanol	1473.52(1,265)	12.79(3,265)	0.42(3,265)	21.05(1,90)	4.64(1,90)	1.48(3,265)	1.74(3,265)	1.17(1,90)	0	4.15347e-07	0.790373	0.000274258	0.0644805	0.598449	0.679941	0.670175
Htr1a<tm1.1(KOMP)Vlcg>/J	PreferenceMeth	375.71(1,210)	22.67(3,210)	3.54(3,210)	0.16(1,70)	0.51(1,70)	2.17(3,210)	0.52(3,210)	0.71(1,70)	0	1.05466e-12	0.0334905	0.819667	0.572022	0.23788	0.851773	0.8079
Htr1a<tm1.1(KOMP)Vlcg>/J	PreferenceNicotine	1	1	1	1	1	1	1	1	1	1	1	1	1	1	1	1
Htr1a<tm1.1(KOMP)Vlcg>/J	Total.DrinkingEthanol	3863.1(1,265)	14.99(3,265)	0.62(3,265)	32.99(1,90)	29.12(1,90)	1.69(3,265)	0.78(3,265)	0.51(1,90)	0	7.10823e-09	0.797951	2.1474e-07	5.18806e-06	0.291321	0.934999	0.775075
Htr1a<tm1.1(KOMP)Vlcg>/J	Total.DrinkingMeth	1398.46(1,216)	7.53(3,216)	0.67(3,216)	13.53(1,72)	0.26(1,72)	1.77(3,216)	4.24(3,216)	0.01(1,72)	0	8.58707e-05	0.602424	0.000655729	0.800911	0.300942	0.0713628	0.959897
Htr1a<tm1.1(KOMP)Vlcg>/J	Total.DrinkingNicotine	66.46(1,201)	2.76(3,201)	0.26(3,201)	0.46(1,67)	0(1,67)	1.29(3,201)	0.27(3,201)	0.19(1,67)	1.899e-13	0.0882282	0.937489	0.608745	0.996309	0.752713	0.999197	0.935883
Il12rb2<tm1.1(KOMP)Vlcg>/J	DrugWeightEthanol	1124.77(1,266)	247.77(3,266)	4.97(3,266)	22.2(1,90)	88.48(1,90)	40.26(3,266)	0.67(3,266)	3.34(1,90)	0	0	0.00356379	1.05818e-05	9.28146e-14	0	0.963495	0.444607
Il12rb2<tm1.1(KOMP)Vlcg>/J	DrugWeightMeth	118.35(1,213)	23.64(3,213)	0.36(3,213)	0.39(1,71)	9.88(1,71)	7.47(3,213)	1.94(3,213)	0.59(1,71)	0	3.30336e-12	0.987778	0.936135	0.0219464	0.00159932	0.861617	0.954996
Il12rb2<tm1.1(KOMP)Vlcg>/J	DrugWeightNicotine	4.48(1,201)	26.36(3,201)	0.44(3,201)	0.02(1,67)	0.37(1,67)	0.85(3,201)	0.23(3,201)	0.28(1,67)	0.0427028	2.424e-14	0.76966	0.945372	0.991267	0.928873	0.925887	0.994884
Il12rb2<tm1.1(KOMP)Vlcg>/J	PreferenceEthanol	1733.5(1,264)	13.33(3,264)	0.3(3,264)	11.2(1,90)	35.7(1,90)	5.01(3,264)	1.92(3,264)	2.77(1,90)	0	3.82433e-07	0.823239	0.00142203	8.62612e-07	0.0408918	0.679941	0.386388
Il12rb2<tm1.1(KOMP)Vlcg>/J	PreferenceMeth	295.94(1,204)	29.82(3,204)	2.4(3,204)	0.19(1,68)	4.32(1,68)	0.76(3,204)	2.34(3,204)	0.27(1,68)	0	1.9984e-15	0.078682	0.819667	0.186932	0.769646	0.345667	0.925362
Il12rb2<tm1.1(KOMP)Vlcg>/J	PreferenceNicotine	1	1	1	1	1	1	1	1	1	1	1	1	1	1	1	1
Il12rb2<tm1.1(KOMP)Vlcg>/J	Total.DrinkingEthanol	4416.68(1,264)	20.73(3,264)	1.33(3,264)	25.53(1,90)	11.51(1,90)	15.69(3,264)	0.73(3,264)	6.57(1,90)	0	2.74534e-11	0.797951	2.53169e-06	0.00390875	3.86764e-08	0.934999	0.0761603
Il12rb2<tm1.1(KOMP)Vlcg>/J	Total.DrinkingMeth	1376.74(1,207)	22.12(3,207)	1.23(3,207)	13.35(1,69)	6.96(1,69)	11.79(3,207)	0.54(3,207)	0.16(1,69)	0	3.29676e-11	0.337148	0.000655729	0.0566573	6.58814e-06	0.786043	0.883913
Il12rb2<tm1.1(KOMP)Vlcg>/J	Total.DrinkingNicotine	61.05(1,198)	2.64(3,198)	0.25(3,198)	0.42(1,66)	0.79(1,66)	1.3(3,198)	0.35(3,198)	0.56(1,66)	5.76e-13	0.0882282	0.937489	0.608745	0.996309	0.752713	0.999197	0.935883
Lpar6<tm1.1(KOMP)Vlcg>/J	DrugWeightEthanol	828.97(1,236)	148.98(3,236)	4.73(3,236)	29.87(1,80)	4.52(1,80)	1.36(3,236)	0.15(3,236)	0.01(1,80)	0	0	0.00464207	8.79328e-07	0.0533808	0.325226	0.963495	0.93315
Lpar6<tm1.1(KOMP)Vlcg>/J	PreferenceEthanol	1299.36(1,234)	11.3(3,234)	1.28(3,234)	15.39(1,80)	10.49(1,80)	2.16(3,234)	0.52(3,234)	0.06(1,80)	0	1.14191e-06	0.700369	0.000564111	0.00473743	0.321783	0.850288	0.954469
Lpar6<tm1.1(KOMP)Vlcg>/J	Total.DrinkingEthanol	3831.78(1,234)	14.76(3,234)	0.52(3,234)	32.07(1,80)	0.22(1,80)	0.85(3,234)	0.52(3,234)	0.26(1,80)	0	8.88284e-09	0.797951	3.17111e-07	0.654642	0.523835	0.934999	0.775075
Parp8<tm1.1(KOMP)Wtsi>/J	DrugWeightEthanol	614.9(1,254)	169.92(3,254)	5.57(3,254)	18.51(1,86)	13.82(1,86)	9.52(3,254)	0.09(3,254)	0.25(1,86)	0	0	0.00177651	4.44475e-05	0.00113131	3.52877e-05	0.963495	0.93315
Parp8<tm1.1(KOMP)Wtsi>/J	DrugWeightMeth	170.22(1,216)	19.35(3,216)	0.09(3,216)	0.65(1,72)	0.19(1,72)	1.63(3,216)	0.26(3,216)	0.78(1,72)	0	8.44884e-11	0.987778	0.936135	0.700207	0.872618	0.99457	0.954996
Parp8<tm1.1(KOMP)Wtsi>/J	DrugWeightNicotine	6.03(1,195)	36.11(3,195)	0.6(3,195)	0.02(1,65)	0.07(1,65)	0.04(3,195)	0.24(3,195)	0.05(1,65)	0.0197956	0	0.718494	0.945372	0.991267	0.991113	0.925887	0.994884
Parp8<tm1.1(KOMP)Wtsi>/J	PreferenceEthanol	1190.67(1,252)	11.81(3,252)	1.52(3,252)	13.24(1,86)	1.55(1,86)	2.18(3,252)	0.15(3,252)	0(1,86)	0	7.89186e-07	0.700369	0.000682934	0.27433	0.321783	0.982807	0.967834
Parp8<tm1.1(KOMP)Wtsi>/J	PreferenceMeth	410.26(1,207)	25.65(3,207)	2.79(3,207)	0.02(1,69)	0.06(1,69)	3.51(3,207)	1.27(3,207)	1.98(1,69)	0	6.17688e-14	0.0578554	0.899121	0.86361	0.0903191	0.569473	0.8079
Parp8<tm1.1(KOMP)Wtsi>/J	PreferenceNicotine	1	1	1	1	1	1	1	1	1	1	1	1	1	1	1	1
Parp8<tm1.1(KOMP)Wtsi>/J	Total.DrinkingEthanol	3141.06(1,252)	14.65(3,252)	1.42(3,252)	21.55(1,86)	6.39(1,86)	2.04(3,252)	0.69(3,252)	2.32(1,86)	0	8.88284e-09	0.797951	1.22612e-05	0.0316419	0.23104	0.934999	0.500434
Parp8<tm1.1(KOMP)Wtsi>/J	Total.DrinkingMeth	2063.55(1,210)	14.08(3,210)	1.95(3,210)	20.07(1,70)	2.16(1,70)	1.7(3,210)	0.88(3,210)	0(1,70)	0	3.83482e-08	0.183344	0.00017036	0.307753	0.300942	0.679554	0.966517
Parp8<tm1.1(KOMP)Wtsi>/J	Total.DrinkingNicotine	62.91(1,195)	2.68(3,195)	0.25(3,195)	0.43(1,65)	0.01(1,65)	1.25(3,195)	0.4(3,195)	0.03(1,65)	3.69e-13	0.0882282	0.937489	0.608745	0.996309	0.752713	0.999197	0.935883
Pitx3<tm1.1(KOMP)Vlcg>/J	DrugWeightEthanol	808.6(1,232)	145.62(3,232)	4.49(3,232)	28.74(1,78)	0.09(1,78)	0.36(3,232)	0.1(3,232)	0.02(1,78)	0	0	0.00520382	1.19398e-06	0.767233	0.874091	0.963495	0.93315
Pitx3<tm1.1(KOMP)Vlcg>/J	DrugWeightMeth	154.53(1,198)	19.24(3,198)	0.12(3,198)	0.15(1,66)	0.48(1,66)	0.62(3,198)	0.05(3,198)	0.03(1,66)	0	1.09612e-10	0.987778	0.936135	0.588786	0.872618	0.99457	0.954996
Pitx3<tm1.1(KOMP)Vlcg>/J	DrugWeightNicotine	6.94(1,201)	40.7(3,201)	0.67(3,201)	0.03(1,67)	0.13(1,67)	1.32(3,201)	1.11(3,201)	0.05(1,67)	0.0197956	0	0.718494	0.945372	0.991267	0.928873	0.925887	0.994884
Pitx3<tm1.1(KOMP)Vlcg>/J	PreferenceEthanol	1270.59(1,230)	9.35(3,230)	1.11(3,230)	13.87(1,78)	1.67(1,78)	0.81(3,230)	0.04(3,230)	0.01(1,78)	0	8.26001e-06	0.700369	0.000582236	0.271342	0.806306	0.988665	0.967834
Pitx3<tm1.1(KOMP)Vlcg>/J	PreferenceMeth	387.71(1,186)	26.41(3,186)	3.68(3,186)	0.47(1,62)	0.05(1,62)	0.64(3,186)	0.34(3,186)	0.18(1,62)	0	5.03597e-14	0.0334905	0.819667	0.86361	0.769646	0.894724	0.925362
Pitx3<tm1.1(KOMP)Vlcg>/J	PreferenceNicotine	1	1	1	1	1	1	1	1	1	1	1	1	1	1	1	1
Pitx3<tm1.1(KOMP)Vlcg>/J	Total.DrinkingEthanol	3808.92(1,230)	13.95(3,230)	0.61(3,230)	34.6(1,78)	6.92(1,78)	1.15(3,230)	0.27(3,230)	0.4(1,78)	0	2.31475e-08	0.797951	1.82774e-07	0.0278497	0.39188	0.934999	0.775075
Pitx3<tm1.1(KOMP)Vlcg>/J	Total.DrinkingMeth	1877.9(1,192)	11.98(3,192)	1.65(3,192)	11.84(1,64)	6.59(1,64)	1.79(3,192)	1.25(3,192)	2.35(1,64)	0	5.22508e-07	0.247979	0.00122916	0.0566573	0.300942	0.655274	0.388619
Pitx3<tm1.1(KOMP)Vlcg>/J	Total.DrinkingNicotine	65.08(1,201)	2.73(3,201)	0.26(3,201)	0.45(1,67)	0.07(1,67)	0.78(3,201)	0.51(3,201)	0(1,67)	1.926e-13	0.0882282	0.937489	0.608745	0.996309	0.997786	0.999197	0.98447
Pnmt<-tm1.1(KOMP)Vlcg>/J	DrugWeightEthanol	783.31(1,238)	144.28(3,238)	4.53(3,238)	30.96(1,80)	4.94(1,80)	3.32(3,238)	0.29(3,238)	0.63(1,80)	0	0	0.00520382	7.14977e-07	0.0460482	0.0435124	0.963495	0.894427
Pnmt<-tm1.1(KOMP)Vlcg>/J	PreferenceEthanol	1165.39(1,236)	9.58(3,236)	1.3(3,236)	17.44(1,80)	3.72(1,80)	0.59(3,236)	0.22(3,236)	4.09(1,80)	0	6.45282e-06	0.700369	0.000564111	0.0989664	0.806306	0.982807	0.386388
Pnmt<-tm1.1(KOMP)Vlcg>/J	Total.DrinkingEthanol	3898.75(1,236)	14.96(3,236)	0.41(3,236)	34.41(1,80)	2.85(1,80)	1.22(3,236)	0.8(3,236)	0.02(1,80)	0	7.59934e-09	0.836195	1.82774e-07	0.164849	0.384302	0.934999	0.884398
Rilp12<tm1b (KOMP)Wtsi>/J	DrugWeightEthanol	908.77(1,268)	191.09(3,268)	6.41(3,268)	25.4(1,90)	3.52(1,90)	3.04(3,268)	0.51(3,268)	0.96(1,90)	0	0	0.00153522	3.25048e-06	0.086546	0.055757	0.963495	0.894427
Rilp12<tm1b (KOMP)Wtsi>/J	DrugWeightMeth	158.94(1,216)	18.47(3,216)	0.08(3,216)	0.1(1,72)	2.19(1,72)	0.87(3,216)	0.03(3,216)	0(1,72)	0	1.88932e-10	0.987778	0.936135	0.556354	0.872618	0.99457	0.954996
Rilp12<tm1b (KOMP)Wtsi>/J	DrugWeightNicotine	7.35(1,198)	41.17(3,198)	0.68(3,198)	0.03(1,66)	0(1,66)	0.28(3,198)	0.49(3,198)	0.05(1,66)	0.0197956	0	0.718494	0.945372	0.991267	0.928873	0.925887	0.994884
Rilp12<tm1b (KOMP)Wtsi>/J	PreferenceEthanol	1374.09(1,266)	10.87(3,266)	1.29(3,266)	10.03(1,90)	11.76(1,90)	0.9(3,266)	1.65(3,266)	1.4(1,90)	0	1.47485e-06	0.700369	0.00235526	0.00347517	0.806306	0.679941	0.651727
Rilp12<tm1b (KOMP)Wtsi>/J	PreferenceMeth	424.31(1,207)	24.82(3,207)	4.56(3,207)	1.27(1,69)	0.55(1,69)	3.35(3,207)	0.18(3,207)	0.17(1,69)	0	1.39222e-13	0.0242234	0.819667	0.572022	0.0903191	0.913099	0.925362
Rilp12<tm1b (KOMP)Wtsi>/J	PreferenceNicotine	1	1	1	1	1	1	1	1	1	1	1	1	1	1	1	1
Rilp12<tm1b (KOMP)Wtsi>/J	Total.DrinkingEthanol	4550.36(1,266)	15.84(3,266)	1.46(3,266)	27.85(1,90)	11.09(1,90)	3.12(3,266)	0.69(3,266)	6.91(1,90)	0	2.64012e-09	0.797951	1.0678e-06	0.00399297	0.0838962	0.934999	0.0761603
Rilp12<tm1b (KOMP)Wtsi>/J	Total.DrinkingMeth	2150.67(1,210)	21.12(3,210)	2.06(3,210)	23.41(1,70)	5.64(1,70)	1.59(3,210)	0.54(3,210)	0.21(1,70)	0	4.81535e-11	0.183344	0.000135425	0.0729264	0.315583	0.786043	0.883913
Rilp12<tm1b (KOMP)Wtsi>/J	Total.DrinkingNicotine	66.32(1,198)	2.77(3,198)	0.26(3,198)	0.46(1,66)	0.03(1,66)	0.43(3,198)	0.26(3,198)	0.56(1,66)	1.899e-13	0.0882282	0.937489	0.608745	0.996309	0.997786	0.999197	0.935883

### Sheet: PCA LOADINGs
	Dim.1	Dim.2	Dim.3	Dim.4	Dim.5
HB_THP	0.59251	-0.371631	0.202082	0.435809	-0.0477462
LD_LSTS	0.465306	0.616421	-0.224665	-0.109119	-0.0904301
OF_CPT	0.693669	0.173382	-0.235946	-0.220476	-0.116676
OF_DT5	0.0356708	-0.152285	0.838258	-0.226822	-0.333785
OF_DTS	0.06745	0.0484125	-0.769611	0.543343	0.0899921
OF_DTT	0.167815	-0.0463784	0.834497	0.24625	-0.25573
OF_NRT	0.616238	-0.199348	-0.0166598	0.211267	-0.230267
SR_GPPIPCT	-0.291976	0.395538	0.222919	0.236624	0.414243
TS_LI	0.336285	-0.214748	0.132426	-0.0522137	-0.402785
TS_TI	0.255836	-0.254574	-0.168667	0.041493	0.728604
E_DW	0.778008	0.190419	0.230541	-0.358638	0.348551
E_PREF	0.870577	-0.00989583	0.0545077	-0.37188	0.126289
E_TOTD	0.0389927	0.674089	0.404321	-0.207634	0.351923
E_DWATER	-0.845196	0.20872	0.0832293	0.297021	-0.125298
M_DW	-0.177533	0.610479	-0.191886	-0.535004	-0.236819
M_PREF	-0.215904	0.288397	0.0861213	-0.578512	-0.0694119
M_TOTD	-0.217154	0.846611	-0.281849	-0.210563	-0.11951
M_DWATER	-0.311463	0.442664	-0.0320209	0.269403	-0.109136
N_DW	0.0120172	0.524387	0.622312	0.388775	0.144365
N_PREF	-0.469259	-0.288724	0.623245	-0.209063	0.367393
N_TOTD	0.386015	0.648858	0.32357	0.445954	-0.0298648
N_DWATER	0.477781	0.647638	0.0117329	0.474565	-0.0493348

### Sheet: PCA trait Legends
HB_Parameters.Total.Hole.Pokes	HB-THP
LD_Collected.Values.Left.Side.Time.Spent	LD-LSTS
OFA_Outputs.Center.Permanence.Time	OF-CPT
OFA_Outputs.Distance.Traveled.First.Five.Minutes	OF-DTFirst5
OFA_Outputs.Distance.Traveled.Slope	OF-DTSlope
OFA_Outputs.Distance.Traveled.Total	OF-DTTotal
OFA_Outputs.Number.of.Rears.Total	OF-NRT
PPI_Startle.Amplitude.Percent.PPI.Global	SR-GPPIPCT
TST_Results.Latency.to.immobility	TS-LI
TST_Results.Time.immobile	TS-TI
DrugWeightEthanol_Estimate	Ethanol-DW
DrugWeightMeth_Estimate	Meth-DW
DrugWeightNicotine_Estimate	Nicotine-DW
PreferenceEthanol_Estimate	Ethanol-PREF
PreferenceMeth_Estimate	Meth-PREF
PreferenceNicotine_Estimate	Nicotine-PREF
Total.DrinkingEthanol_Estimate	Ethanol-TOTD
Total.DrinkingMeth_Estimate	Meth-TOTD
Total.DrinkingNicotine_Estimate	Nicotine-TOTD
Water.DrinkingEthanol_Estimate	Ethanol-DWATER
Water.DrinkingMeth_Estimate	Meth-DWATER
Water.DrinkingNicotine_Estimate	Nicotine-DWATER

### Sheet: Gene Sets
Hdac10
	GS233344	KEGG Geneset	"Alcoholism" pathway genes,
	GS233499	KEGG Geneset	"Alcoholism" pathway genes
	GS233931	KEGG Geneset	"Alcoholism" pathway genes
	GS86789	[DRG]	Table S1: Cocaine Regulation of H3 Acetylation. (provisional)
Lpar6
	GS86977	[DRG]	Table S1: All transcripts significantly different in abundance between the majority of heroin subjects and their matched controls (provisional)
	GS84277	(Published QTL )	METH responses for home cage activity
	GS84278	(Published QTL )	chronic alcohol withdrawal severity
	GS84278	(Published QTL )	chronic alcohol withdrawal severity
	GS84279	(Published QTL )	METH responses for climbing
C1qa
	GS86977	[DRG]	Table S1: All transcripts significantly different in abundance between the majority of heroin subjects and their matched controls (provisional)
	GS87058	[DRG]	Table S2: Cocaine Regulation of H4 Acetylation. (provisional)
	GS243385	[MeSH]	Dose-Response Relationship, Drug : D004305
	GS235349	[MeSH]	Physiological Effects of Drugs : D045505
	GS1243	Differential Expression	KCgamma wild-type expression changes due to chronic ethanol diet
	GS83985	(Published QTL )	cocaine related behavior 16
	GS14933	Differential Expression	Upregulated gene expression of PKC-gamma wild type mice due to chronic ethanol diet
	GS84164	(Published QTL )	cocaine related behavior
	GS83998	(Published QTL )	cocaine and amphetamine-regulated transcript
Cp
	GS87096	[DRG]	Table S2: List of Cocaine-Treated HDAC5 KO vs. Cocaine-Treated WT Significantly Regulated Genes. (Provisional)
	GS87041	[DRG]	Table S3: List of Cocaine-Treated HDAC5 KO vs. Saline-Treated HDAC5 KO Significantly Regulated Genes. (provisional)
	GS243385	[MeSH]	Dose-Response Relationship, Drug : D004305
	GS235349	[MeSH]	Physiological Effects of Drugs : D045505
Btg2
	GS86789	[DRG]	Table S1: Cocaine Regulation of H3 Acetylation. (provisional)
	GS243385	[MeSH]	Dose-Response Relationship, Drug : D004305
	GS235349	[MeSH]	Physiological Effects of Drugs : D045505
	GS1243	Differential Expression	KCgamma wild-type expression changes due to chronic ethanol diet
	GS14933	Differential Expression	Upregulated gene expression of PKC-gamma wild type mice due to chronic ethanol diet
	GS37147	Differential Expression	Gene expression change in the nucleus accumbens, following continuous alcohol consumption in alcohol preferring rats.
Cfb
	GS87128	[DRG]	Table S1: Genes with significant alterations in expression following acute nicotine treatment in VTA.
	GS243385	[MeSH]	Dose-Response Relationship, Drug : D004305
	GS235349	[MeSH]	Physiological Effects of Drugs : D045505
	GS127417	Differential Expression	Chronic alcohol exposure induced gene expression changes in the zebrafishbrain
	GS84303	(Published QTL )	differences in cocaine responsiveness
	GS84300	(Published QTL )	METH responses for body temperature
	GS84303	(Published QTL )	differences in cocaine responsiveness
	GS213106	Differential Expression	Chronic Alcohol HepG2
	GS84301	(Published QTL )	ethanol conditioned taste aversion
	GS83968	(Published QTL )	cocaine induced activation 13
	GS239299	[MeSH]	Drug Interactions : D004347
	GS135650	(Published QTL )	cocaine induced activation 13
	GS84302	(Published QTL )	differences in cocaine responsiveness
Dnajb3
	GS87011	[DRG]	Table S2: List of Cocaine-Treated HDAC5 KO vs. Cocaine-Treated WT Significantly Regulated Genes.
	GS75590	Differential Expression	Cocaine Regulation of Dimethyl-K9/K27 H3
	GS83978	(Published QTL )	cocaine related behavior 1
	GS83973	(Published QTL )	cocaine induced activation 5
	GS84103	(Published QTL )	chronic alcohol withdrawal severity Chr1 at D1Mit46
	GS135653	(Published QTL )	cocaine induced activation 5
	GS135293	(Published QTL )	alcohol withdrawal 5
Hspb2
	GS87011	[DRG]	Table S2: List of Cocaine-Treated HDAC5 KO vs. Cocaine-Treated WT Significantly Regulated Genes.
	GS31782	Differential Expression	Gene Expression Correlations with Hippocampus Consortium M430v2 (Jun06) RMA for Localization of genes affecting alcohol drinking in mice Phillips et al
	GS235349	[MeSH]	Physiological Effects of Drugs : D045505
Il12rb2
	GS84180	(Published QTL )	METH responses for body temperature
	GS84181	(Published QTL )	ethanol induced locomotion
	GS84182	(Published QTL )	METH responses for home cage activity
	GS84179	(Published QTL )	cocaine related behavior
	GS135789	(Published QTL )	ethanol induced locomotor activity 2
	GS243385	[MeSH]	Dose-Response Relationship, Drug : D004305
	GS83991	(Published QTL )	cocaine related behavior 7
	GS235349	[MeSH]	Physiological Effects of Drugs : D045505
Parp8
	GS128167	Differential Expression	Table S1: Genes differentially expressed in Lewis vs. Fisher nucleus accumbens shell GABA projection neurons
	GS246373	Differential Expression	Differential Expression Hippocampus Human Alcoholic
Dnase1l2
	GS84300	(Published QTL )	METH responses for body temperature
	GS84301	(Published QTL )	ethanol conditioned taste aversion
	GS83968	(Published QTL )	cocaine induced activation 13
	GS83971	(Published QTL )	cocaine induced activation 3
	GS84298	(Published QTL )	cocaine induced activation
	GS135650	(Published QTL )	cocaine induced activation 13
	GS84302	(Published QTL )	differences in cocaine responsiveness
	GS36452	Differential Expression	Whole Brain Gene expression correlates of Morphine - Postural Effects in Females & Males BXD
	GS36477	Differential Expression	Whole Brain Gene expression correlates of Morphine - Severity of ptosis inMales BXD
	GS36457	Differential Expression	Whole Brain Gene expression correlates of Morphine - Postural Effects in Females BXD
Htr1a
	GS243385	[MeSH]	Dose-Response Relationship, Drug : D004305
	GS235349	[MeSH]	Physiological Effects of Drugs : D045505
	GS242550	[MeSH]	Alcoholism : D000437
	GS324475	GO	0008144 drug binding
	GS332669	GO	0017144 drug metabolic process
	GS269429	GWAS	Catalog Data for alcohol and nicotine codependence in 818 European ancestry cases, 1,396 European ancestry controls
	GS246373	Differential Expression	Differential Expression Hippocampus Human Alcoholic
	GS236764	[MeSH]	Drug-Related Side Effects and Adverse Reactions : D064420
	GS239299	[MeSH]	Drug Interactions : D004347
	GS242397	[MeSH]	Psychotropic Drugs : D011619
Rilpl2
	GS135737	(Published QTL )	dopamine receptor binding 2
	GS136242	(Published QTL )	methamphetamine response QTL 1
	GS84174	(Published QTL )	METH responses for chewing
	GS135490	(Published QTL )	behavioral response to methamphetamines 3
	GS135655	(Published QTL )	cocaine induced activation 7
	GS83975	(Published QTL )	cocaine induced activation 7
	GS84173	(Published QTL )	differences in cocaine responsiveness
	GS84172	(Published QTL )	cocaine related behavior
	GS246375	Differential Expression	H3K4me3 CHiP Seq Hippocampus Human Alcoholics
	GS84175	(Published QTL )	METH responses for climbing
	GS84176	(Published QTL )	METH responses for climbing
Far2
	GS84189	(Published QTL )	ethanol conditioned taste aversion
	GS127346	Differential Expression	Transcripts differentially regulated in hippocampus of C57BL/6J mice drinking to intoxication.
	GS84190	(Published QTL )	METH responses for body temperature
Pnmt
	GS235349	[MeSH]	Physiological Effects of Drugs : D045505
	GS136244	(Published QTL )	methamphetamine response QTL 3
	GS327758	GO	0035690 cellular response to drug
	GS318209	GO	0017144 drug metabolic process
	GS326077	GO	0042493 response to drug
	GS135823	(Published QTL )	ethanol conditioned taste aversion 9
	GS37188	(Published QTL )	Positional candidate on Chromosome 11 (30-110 Mb) for dominant deviation measuring EtOH consumption during Drinking in the Dark (DID), 24 hour access and Blood Ethanol Concentration (BEC).
